# Multiple introductions, regional spread and local differentiation during the first week of COVID-19 epidemic in Montevideo, Uruguay

**DOI:** 10.1101/2020.05.09.086223

**Authors:** Cecilia Salazar, Florencia Díaz-Viraqué, Marianoel Pereira-Gómez, Ignacio Ferrés, Pilar Moreno, Gonzalo Moratorio, Gregorio Iraola

**Author notes:** Corresponding author: Gregorio Iraola. Laboratorio de Genómica Microbiana, Institut Pasteur de Montevideo, Montevideo 11400, Uruguay.

## Abstract

**Background:** After its emergence in China in December 2019, the new coronavirus disease (COVID-19) caused by SARS-CoV-2, has rapidly spread infecting more than 3 million people worldwide. South America is among the last regions hit by COVID-19 pandemic. In Uruguay, first cases were detected on March 13 ^th^ 2020 presumably imported by travelers returning from Europe.

**Methods:** We performed whole-genome sequencing of 10 SARS-CoV-2 from patients diagnosed during the first week (March 16^th^ to 19^th^) of COVID-19 outbreak in Uruguay. Then, we applied genomic epidemiology using a global dataset to reconstruct the local spatio-temporal dynamics of SARS-CoV-2.

**Results:** Our phylogeographic analysis showed three independent introductions of SARS-CoV-2 from different continents. Also, we evidenced regional circulation of viral strains originally detected in Spain. Introduction of SARS-CoV-2 in Uruguay could date back as early as Feb 20^th^. Identification of specific mutations showed rapid local genetic differentiation.

**Conclusions:** We evidenced early independent introductions of SARS-CoV-2 that likely occurred before first cases were detected. Our analysis set the bases for future genomic epidemiology studies to understand the dynamics of SARS-CoV-2 in Uruguay and the Latin America and the Caribbean region.
