## Supplementary Table 1 for "Multiple introductions, regional spread and local differentiation during the first week of COVID-19 epidemic in Montevideo, Uruguay"

### Sheet: Hoja 1
Supplementary Table S1. Sample and sequencing run information.
Sample ID	Collection Date	CT Value	Barcode	Run Date	Reads Assigned to Barcode	Mean Amplicon Length	Mean Amplicon Quality	Reads to MN908947.3	% Reads aligning to MN908947.3	% Covered_bases	Longest_no_Ns	Average coverage	Maximun coverage	% of Genome >100x	% of Genome NNN's
Patient 1	16/03/2020	20	NB13	29/03/2020	246176	507.2	12	237363	96.4	97.90	16739	3151	15533	96.7	2.1
Patient 2	16/03/2020	20	NB14	29/03/2020	304568	508.4	12.2	296013	97.2	97.90	16739	3884	13175	97.9	2.1
Patient 3	17/03/2020	23	NB15	29/03/2020	215032	507.5	12.1	205479	95.5	97.90	16739	2746	10459	97.5	2.11
Patient 4	17/03/2020	27	NB16	29/03/2020	198519	509.5	12.2	189406	95.4	97.90	16739	2530	8770	97.3	2.1
Patient 5	17/03/2020	18	NB17	29/03/2020	130033	508.1	12.1	122587	94.2	97.90	16739	1666	5053	96.6	2.1
Patient 6	17/03/2020	26	NB18	29/03/2020	109405	511.4	12.1	102516	93.7	97.88	16739	1394	4847	91.5	2.1
Patient 7	17/03/2020	21	NB19	29/03/2020	312468	504.9	12.1	305603	97.8	97.90	16414	4012	11358	98.6	2.11
Patient 8	17/03/2020	23	NB20	29/03/2020	192133	507.5	12.3	186346	96.9	97.90	16414	2462	7457	97.3	2.11
Patient 9	19/03/2020	23	NB21	29/03/2020	143851	508.0	12.2	135025	93.8	97.90	16739	1853	6095	95.7	2.1
Patient 10	19/03/2020	18	NB22	29/03/2020	173290	520.5	12	161696	93.3	97.00	9593	2144	8599	93	3
Negative Patient	NA	NA	NB23	29/03/2020	5490	NA	12.4	18	0.32	-	-	-	-	-	-
